# Collaborative Cross mice have diverse phenotypic responses to infection with Methicillin-resistant *Staphylococcus aureus* USA300

**DOI:** 10.1101/2023.07.12.548741

**Authors:** Aravindh Nagarajan, Kristin Scoggin, Jyotsana Gupta, Manuchehr Aminian, L. Garry Adams, Michael Kirby, David Threadgill, Helene Andrews-Polymenis

## Abstract

*Staphylococcus aureus* (*S. aureus*) is an opportunistic pathogen causing diseases ranging from mild skin infections to life threatening conditions, including endocarditis, pneumonia, and sepsis. To identify host genes modulating this host-pathogen interaction, we infected 25 Collaborative Cross (CC) mouse strains with methicillin-resistant *S. aureus* (MRSA) and monitored disease progression for seven days using a surgically implanted telemetry system. CC strains varied widely in their response to intravenous MRSA infection. We identified eight ‘susceptible’ CC strains with high bacterial load, tissue damage, and reduced survival. Among the surviving strains, six with minimal colonization were classified as ‘resistant’, while the remaining six tolerated higher organ colonization (‘tolerant’). The kidney was the most heavily colonized organ, but liver, spleen and lung colonization were better correlated with reduced survival. Resistant strains had higher pre-infection circulating neutrophils and lower post-infection tissue damage compared to susceptible and tolerant strains. We identified four CC strains with sexual dimorphism: all females survived the study period while all males met our euthanasia criteria earlier. In these CC strains, males had more baseline circulating monocytes and red blood cells. We identified several CC strains that may be useful as new models for endocarditis, myocarditis, pneumonia, and resistance to MRSA infection. Quantitative Trait Locus (QTL) analysis identified two significant loci, on Chromosomes 18 and 3, involved in early susceptibility and late survival after infection. We prioritized *Npc1* and *Ifi44l* genes as the strongest candidates influencing survival using variant analysis and mRNA expression data from kidneys within these intervals.

**Author Summary:** Methicillin-resistant *Staphylococcus aureus* is a human opportunistic pathogen that can cause life-threatening diseases. To study the influence of host genetics on the outcome of MRSA infection, we infected a collection of genetically diverse mice. We identified different phenotypes for survival, organ colonization, and tissue damage, and classified CC strains into MRSA susceptible, tolerant, and resistant categories. We identified several parameters that correlated with these phenotypes. Four CC strains exhibited strong sexual dimorphism in infection outcome: females lived longer, and males had higher baseline circulating monocytes and red blood cells. Several of the CC strains we characterize may represent better animal models for diseases caused by MRSA. QTL analysis identified two genes, *Npc1* and *Ifi44l*, as strong candidates for involvement in early susceptibility and late survival after MRSA infection. Our data suggests a strong involvement of host genetics in MRSA infection outcome.
