## Supplementary material for "Collaborative Cross mice have diverse phenotypic responses to infection with Methicillin-resistant *Staphylococcus aureus* USA300": table S1

### Sheet: Sheet1
Strain	Alias	Male	Female	Origin
C57BL6/6J	C57Bl6	3	3	TAMU		TAMU - Texas A&M University - Division of Comparative Medicine
CC001/Unc	CC001	3	3	TAMU
CC002/Unc	CC002	3	3	TAMU
CC003/Unc	CC003	3	3	TAMU
CC005/TauUnc	CC005	3	3	TAMU
CC006/TauUnc	CC006	3	3	TAMU
CC012/Unc	CC012	3	3	TAMU
CC013/GeniUnc	CC013	3	3	TAMU
CC015/Unc	CC015	3	3	TAMU
CC017/Unc	CC017	3	3	TAMU
CC019/TauUnc	CC019	3	3	TAMU
CC023/GeniUnc	CC023	3	3	TAMU
CC024/GeniUnc	CC024	3	3	TAMU
CC025/GeniUnc	CC025	3	3	TAMU
CC027/GeniUnc	CC027	3	3	TAMU
CC036/Unc	CC036	3	3	TAMU
CC037/TauUnc	CC037	3	3	TAMU
CC038/GeniUnc	CC038	3	3	TAMU
CC041/TauUnc	CC041	3	3	TAMU
CC042/GeniUnc	CC042	3	3	TAMU
CC043/GeniUnc	CC043	3	3	TAMU
CC051/TauUnc	CC051	3	3	TAMU
CC053/Unc	CC053	3	3	TAMU
CC057/Unc	CC057	3	3	TAMU
CC058/Unc	CC058	3	3	TAMU
CC061/GeniUnc	CC061	3	3	TAMU
	Sub Total	78	78
		Total	156
