## Supplementary material for "Collaborative Cross mice have diverse phenotypic responses to infection with Methicillin-resistant *Staphylococcus aureus* USA300": table S3

### Sheet: Sheet1
Score	Tissue Injury	Neutrophil Infiltrate*	Mononuclear Infiltrate*	Microgranuloma Formation*	Cellular Death-Cellular or Zonal	Abscessation
0	None	0	0	0	0	0
1	Mild	10-20	6-10	1-2	Single cells	None
2	Moderate	21-100	11-20	3-5	Multiple cells	Small, rare
3	Marked	101-300	21-100	6-10	Groups of cells	Moderate, occasional
4	Severe	>300	>100	>10	Broad zones	Massive, common
*Number of cells/400X field or microgranulomas/100X field.
