## Supplementary material for "Collaborative Cross mice have diverse phenotypic responses to infection with Methicillin-resistant *Staphylococcus aureus* USA300": table S4

### Sheet: Heritability
S. No	Phenotype	Heritability
1	Pre-infection weight	0.377075
2	Post-infection weight	0.470861
3	Percent weight change	0.428621
4	Survival	0.37938
5	Spleen	0.411296
6	Liver	0.156743
7	Heart	0.169972
8	Lung	0.0877922
9	Kidney	0.33303
10	Total	0.389043
11	Baseline_temp_min	0.470137
12	Baseline_temp_max	0.348028
13	Baseline_temp_difference	0.165089
14	Baseline_activity_min	0.561315
15	Baseline_activity_max	0.509
16	Baseline_activity_difference	0.227554
17	WBC (Pre-infection) 10^9/l	0.497845
18	LYM (Pre-infection) 10^9/l	0.540978
19	MON (Pre-infection) 10^9/l	0.095513
20	NEU (Pre-infection) 10^9/l	0.250355
21	RBC (Pre-infection) 10^12/l	0.0869213
22	HGB (Pre-infection) g/dl	0.0429599
23	HCT(Pre-infection) %	0.242081
24	MCV (Pre-infection) fl	0.888971
25	MCH (Pre-infection) pg	0.655918
26	MCHC (Pre-infection) g/dl	0.645063
27	RDWs (Pre-infection) fl	0.700701
28	PLT (Pre-infection) 10^9/l	0.278026
29	MPV (Pre-infection) fl	0.570991
30	PDWs (Pre-infection) fl	0.573062
31	WBC (Post-infection) 10^9/l	0.223594
32	LYM (Post-infection) 10^9/l	0.401052
33	MON (Post-infection) 10^9/l	0.0151759
34	NEU (Post-infection) 10^9/l	0.125943
35	RBC (Post-infection) 10^12/l	0.0997713
36	HGB (Post-infection) g/dl	0.0909104
37	HCT(Post-infection) %	0.224491
38	MCV (Post-infection) fl	0.861624
39	MCH (Post-infection) pg	0.629904
40	MCHC (Post-infection) g/dl	0.610712
41	RDWs (Post-infection) fl	0.534451
42	PLT (Post-infection) 10^9/l	0.341448
43	MPV (Post-infection) fl	0.498807
44	PDWs (Post-infection) fl	0.532278
45	Nestlet_inside_hut_Day-2	0.339863
46	Nestlet_inside_hut_Day-1	0.390638
47	Nestlet_inside_hut_Day0	0.387881
48	Nestlet_inside_hut_Day1	0.380655
49	Nestlet_moved_from corner_Day-2	0.204736
50	Nestlet_moved_from corner_Day-1	0.301175
51	Nestlet_moved_from corner_Day0	0.395766
52	Nestlet_moved_from corner_Day1	0.406726
53	Body_conditioning_Day-4	NA
54	Body_conditioning_Day-2	NA
55	Body_conditioning_Day1_PM	NA
56	Physical_appearance_Day-4	0.172222
57	Physical_appearance_Day-2	0.136663
58	Physical_appearance_Day1_PM	0.224601
59	Provoked_behaviour_Day-4	0.183562
60	Provoked_behaviour_Day-2	0.568116
61	Provoked_behaviour_Day1_PM	0.317351
62	UnProvoked_behaviour_Day-4	0.194595
63	UnProvoked_behaviour_Day-2	0.532126
64	UnProvoked_behaviour_Day1_PM	0.286375
