## Supplementary material for "Collaborative Cross mice have diverse phenotypic responses to infection with Methicillin-resistant *Staphylococcus aureus* USA300": table S5

### Sheet: ESMI (Chr18)
CC	Survival Day2_(Sqrt)	Chr_18
CC001	9.12871	C57BL/6J
CC002	9.12871	NZO/HILTJ
CC003	10	A/J
CC005	10	A/J
CC006	10	NZO/HILTJ
CC012	10	A/J
CC013	10	A/J
CC017	10	NOD/ShiLTJ
CC019	10	A/J
CC023	10	A/J
CC024	10	NZO/HILTJ
CC025	10	A/J
CC036	8.16497	WSB/EiJ
CC037	10	C57BL/6J
CC038	10	A/J
CC041	10	CAST/EiJ
CC042	8.16497	WSB/EiJ
CC043	8.16497	WSB/EiJ
CC051	10	A/J
CC057	9.12871	A/J
CC058	10	NZO/HILTJ
CC061	8.16497	WSB/EiJ

### Sheet: LSMI (Chr03)
CC	Survival Day7_(Sqrt)	Chr_03
CC001	8.16497	C57BL/6J
CC002	0	A/J
CC003	8.16497	PWK/PhJ
CC005	8.16497	NOD/ShiLTJ
CC006	5.7735	NZO/HILTJ
CC012	10	WSB/EiJ
CC013	7.07107	WSB/EiJ
CC015	7.07107	NZO/HILTJ
CC017	10	NOD/ShiLTJ
CC019	9.12871	NZO/HILTJ
CC023	10	CAST/EiJ
CC025	9.12871	CAST/EiJ
CC027	0	A/J
CC036	4.08248	PWK/PhJ
CC037	0	A/J
CC038	9.12871	CAST/EiJ
CC041	9.12871	NOD/ShiLTJ
CC042	7.07107	NZO/HILTJ
CC043	7.07107	NOD/ShiLTJ
CC051	10	WSB/EiJ
CC053	4.08248	NZO/HILTJ
CC058	7.07107	NZO/HILTJ
CC061	0	A/J
