## Supplementary material for "Collaborative Cross mice have diverse phenotypic responses to infection with Methicillin-resistant *Staphylococcus aureus* USA300": table S6

### Sheet: ESMI (Chr_18)
chr	Location_Grcm38	Variant	observed	129S1/SvImJ	A/J	C57BL/6J	CAST/EiJ	NOD/ShiLtJ	NZO/HlLtJ	PWK/PhJ	WSB/EiJ	Location_grcm39	Allele	Consequence	IMPACT	SYMBOL	SIFT	Gene	Feature	BIOTYPE
18	12066687	rs263824010	A/G	G	A	A	A	A	G	G	A	18:12199744-12199744	G	missense_variant,NMD_transcript_variant	MODERATE	Tmem241	deleterious_low_confidence(0)	ENSMUSG00000049411	ENSMUST00000211298.2	nonsense_mediated_decay
18	12066692	rs224236910	C/T	T	C	C	C	C	T	T	C	18:12199749-12199749	T	stop_gained,NMD_transcript_variant	HIGH	Tmem241	-	ENSMUSG00000049411	ENSMUST00000211298.2	nonsense_mediated_decay
18	12104125	rs259444174	C/A	A	C	C	C	C	A	A	C	18:12237182-12237182	A	missense_variant,NMD_transcript_variant	MODERATE	Tmem241	deleterious(0.04)	ENSMUSG00000049411	ENSMUST00000211298.2	nonsense_mediated_decay
18	12155253	rs30995674	A/G	G	A	A	G	A	G	G	A	18:12288310-12288310	G	missense_variant	MODERATE	Riok3	tolerated(1)	ENSMUSG00000024404	ENSMUST00000025270.8	protein_coding
18	12180805	rs228833536	C/T	C	T	C	C	C	C	C	T	18:12313862-12313862	T	missense_variant	MODERATE	Rmc1	tolerated_low_confidence(0.17)	ENSMUSG00000024410	ENSMUST00000126523.9	protein_coding
18	12180809	rs387891770	A/G	A	A	A	A	A	N	G	N	18:12313863-12313872	-	inframe_deletion	MODERATE	Rmc1	-	ENSMUSG00000024410	ENSMUST00000126523.9	protein_coding
18	12180812	rs212139785	A/G	A	A	A	A	A	N	G	N	18:12313869-12313869	G	missense_variant	MODERATE	Rmc1	tolerated_low_confidence(0.08)	ENSMUSG00000024410	ENSMUST00000126523.9	protein_coding
18	12180815	rs237035337	A/G	A	A	A	A	A	N	G	N	18:12313872-12313872	G	missense_variant	MODERATE	Rmc1	deleterious_low_confidence(0.03)	ENSMUSG00000024410	ENSMUST00000126523.9	protein_coding
18	12195099	rs30988085	G/A	A	G	G	A	G	A	A	A	18:12328156-12328156	A	missense_variant	MODERATE	Npc1	tolerated(1)	ENSMUSG00000024413	ENSMUST00000025279.6	protein_coding
18	12198046	rs30985730	T/C	C	T	T	C	T	C	C	C	18:12331103-12331103	C	missense_variant	MODERATE	Npc1	tolerated(0.19)	ENSMUSG00000024413	ENSMUST00000025279.6	protein_coding
18	12198115	rs13473452	G/C	C	G	G	C	G	C	C	G	18:12331172-12331172	C	missense_variant	MODERATE	Npc1	tolerated(0.2)	ENSMUSG00000024413	ENSMUST00000025279.6	protein_coding
18	12219201	rs30985329	A/T	T	A	A	T	A	A	T	T	18:12352258-12352258	T	missense_variant	MODERATE	Npc1	tolerated(1)	ENSMUSG00000024413	ENSMUST00000025279.6	protein_coding
18	12402095	rs216732602	A/G	G	A	A	G	A	A	G	G	18:12535152-12535152	G	missense_variant	MODERATE	Lama3	tolerated(1)	ENSMUSG00000024421	ENSMUST00000092070.13	protein_coding
18	12453799	rs48447090	A/G	G	A	A	G	A	A	G	G	18:12586856-12586856	G	missense_variant	MODERATE	Lama3	tolerated(0.59)	ENSMUSG00000024421	ENSMUST00000092070.13	protein_coding
18	12465412	rs51766803	C/A	A	C	C	A	C	C	A	A	18:12598469-12598469	A	missense_variant	MODERATE	Lama3	tolerated(0.14)	ENSMUSG00000024421	ENSMUST00000092070.13	protein_coding
18	12469895	rs227743550	T/C	T	T	T	T	T	T	T	C	18:12602952-12602952	C	missense_variant	MODERATE	Lama3	deleterious(0.04)	ENSMUSG00000024421	ENSMUST00000092070.13	protein_coding
18	12469931	rs235497110	A/G	G	A	A	G	A	A	G	G	18:12602988-12602988	G	missense_variant	MODERATE	Lama3	tolerated(1)	ENSMUSG00000024421	ENSMUST00000092070.13	protein_coding
18	12469938	rs238246877	A/G	A	A	A	G	A	A	A	G	18:12602995-12602995	G	missense_variant	MODERATE	Lama3	deleterious(0.03)	ENSMUSG00000024421	ENSMUST00000092070.13	protein_coding
18	12481057	rs51262081	C/G	C	C	C	C	C	C	C	G	18:12614114-12614114	G	missense_variant	MODERATE	Lama3	deleterious(0)	ENSMUSG00000024421	ENSMUST00000092070.13	protein_coding
18	12482113	rs51542801	G/A	G	G	G	G	G	G	G	A	18:12615170-12615170	A	missense_variant	MODERATE	Lama3	tolerated(0.27)	ENSMUSG00000024421	ENSMUST00000092070.13	protein_coding
18	12524561	rs48521401	A/G	G	A	A	G	A	A	G	G	18:12657618-12657618	G	missense_variant	MODERATE	Lama3	tolerated(0.82)	ENSMUSG00000024421	ENSMUST00000092070.13	protein_coding
18	12572081	rs240187739	T/A	A	T	T	A	T	T	A	A	18:12705138-12705138	A	missense_variant,splice_region_variant	MODERATE	Lama3	tolerated(1)	ENSMUSG00000024421	ENSMUST00000092070.13	protein_coding
18	12751082	rs51366378	C/A	C	C	C	C	C	C	C	A	18:12884139-12884139	A	missense_variant,NMD_transcript_variant	MODERATE	Cabyr	tolerated(0.08)	ENSMUSG00000024430	ENSMUST00000080415.11	nonsense_mediated_decay
18	12754143	rs49718484	A/G	G	A	A	A	A	A	G	G	18:12887200-12887200	G	missense_variant	MODERATE	Cabyr	deleterious(0)	ENSMUSG00000024430	ENSMUST00000234735.2	protein_coding
18	12871112	rs48171054	T/C	C	T	T	C	T	T	C	C	18:13004169-13004169	C	missense_variant	MODERATE	Osbpl1a	tolerated(1)	ENSMUSG00000044252	ENSMUST00000074352.11	protein_coding
18	13022550	rs239774113	C/T	C	C	C	C	C	C	C	T	18:13155607-13155607	T	missense_variant	MODERATE	Hrh4	tolerated(0.52)	ENSMUSG00000037346	ENSMUST00000041676.3	protein_coding
18	14761434	rs31135735	A/G	A	A	A	G	G	A	G	G	18:14894491-14894491	G	missense_variant	MODERATE	Psma8	deleterious_low_confidence(0.01)	ENSMUSG00000036743	ENSMUST00000234680.2	protein_coding
18	15061883	rs226935597	G/T	G	G	G	G	G	G	G	T	18:15194940-15194940	T	missense_variant	MODERATE	Kctd1	tolerated_low_confidence(0.09)	ENSMUSG00000036225	ENSMUST00000168989.9	protein_coding
18	16624191	rs29730899	G/A	G	G	G	G	G	G	A	A	18:16757248-16757248	A	synonymous_variant	LOW	Cdh2	-	ENSMUSG00000024304	ENSMUST00000025166.14	protein_coding
18	16624257	rs29783667	A/G	A	A	A	A	A	A	G	G	18:16757314-16757314	G	synonymous_variant	LOW	Cdh2	-	ENSMUSG00000024304	ENSMUST00000025166.14	protein_coding
18	16633128	rs243156099	C/T	C	C	C	C	C	C	C	T	18:16766185-16766185	T	synonymous_variant	LOW	Cdh2	-	ENSMUSG00000024304	ENSMUST00000025166.14	protein_coding
18	16644060	rs255491471	T/C	T	T	T	C	T	T	C	C	18:16777117-16777117	C	synonymous_variant	LOW	Cdh2	-	ENSMUSG00000024304	ENSMUST00000025166.14	protein_coding

### Sheet: LSMI (Chr_3)
chr	Location_Grcm38	Variant	observed	129S1/SvImJ	A/J	C57BL/6J	CAST/EiJ	NOD/ShiLtJ	NZO/HlLtJ	PWK/PhJ	WSB/EiJ	Location_grcm39	Allele	Consequence	IMPACT	SIFT	SYMBOL	Gene	Feature_type	Feature	BIOTYPE
3	146103152	rs52082835	A/C	A	A	A	C	A	A	A	A	3:145808907-145808907	C	missense_variant	MODERATE	tolerated(1)	Dnai3	ENSMUSG00000043020	Transcript	ENSMUST00000160285.2	protein_coding
3	146103174	rs244850014	C/T	C	C	C	T	C	C	C	C	3:145808929-145808929	T	missense_variant	MODERATE	tolerated(0.07)	Dnai3	ENSMUSG00000043020	Transcript	ENSMUST00000160285.2	protein_coding
3	146128915	rs47424272	C/T	C	C	C	T	C	C	T	C	3:145834670-145834670	T	missense_variant	MODERATE	tolerated(0.65)	Mcoln3	ENSMUSG00000036853	Transcript	ENSMUST00000039450.5	protein_coding
3	146128925	rs239080274	C/T	C	C	C	T	C	C	C	C	3:145834680-145834680	T	missense_variant	MODERATE	tolerated(0.07)	Mcoln3	ENSMUSG00000036853	Transcript	ENSMUST00000039450.5	protein_coding
3	146133850	rs47812901	A/G	A	A	A	G	A	A	A	A	3:145839605-145839605	G	missense_variant	MODERATE	tolerated(0.88)	Mcoln3	ENSMUSG00000036853	Transcript	ENSMUST00000039450.5	protein_coding
3	146180171	rs31174505	C/G	C	C	C	G	C	C	G	C	3:145885926-145885926	G	missense_variant	MODERATE	tolerated(0.1)	Mcoln2	ENSMUSG00000011008	Transcript	ENSMUST00000011152.14	protein_coding
3	146183469	rs237347139	G/C	G	G	G	C	G	G	C	G	3:145889224-145889224	C	missense_variant,splice_region_variant	MODERATE	tolerated(1)	Mcoln2	ENSMUSG00000011008	Transcript	ENSMUST00000011152.14	protein_coding
3	146183485	rs257194671	G/C	G	G	G	C	G	G	C	G	3:145889240-145889240	C	missense_variant	MODERATE	tolerated(0.31)	Mcoln2	ENSMUSG00000011008	Transcript	ENSMUST00000098524.5	protein_coding
3	146183705	rs262630363	C/T	C	C	C	T	C	C	C	C	3:145889460-145889460	T	missense_variant	MODERATE	deleterious(0)	Mcoln2	ENSMUSG00000011008	Transcript	ENSMUST00000098524.5	protein_coding
3	146418371	rs31204007	A/G	A	A	A	G	A	A	G	A	3:146124126-146124126	G	missense_variant	MODERATE	tolerated(0.05)	Ssx2ip	ENSMUSG00000036825	Transcript	ENSMUST00000129978.2	protein_coding
3	146428157	rs243293597	C/T	C	C	C	C	C	C	C	T	3:146133912-146133912	T	missense_variant	MODERATE	tolerated(0.2)	Ssx2ip	ENSMUSG00000036825	Transcript	ENSMUST00000106153.9	protein_coding
3	146430966	rs31200783	G/A	G	A	G	G	A	G	G	A	3:146136721-146136721	A	missense_variant	MODERATE	tolerated(0.25)	Ssx2ip	ENSMUSG00000036825	Transcript	ENSMUST00000039021.11	protein_coding
3	146438783	rs235135883	T/C	T	T	T	T	T	T	T	C	3:146144538-146144538	C	missense_variant	MODERATE	tolerated_low_confidence(0.06)	Ssx2ip	ENSMUSG00000036825	Transcript	ENSMUST00000106153.9	protein_coding
3	146454953	rs31203323	A/G	A	G	A	G	G	A	G	G	3:146160708-146160708	G	missense_variant	MODERATE	tolerated(1)	Ctbs	ENSMUSG00000028189	Transcript	ENSMUST00000029840.4	protein_coding
3	146455135	rs30217927	A/T	A	T	A	T	T	A	T	T	3:146160890-146160890	T	missense_variant	MODERATE	tolerated(1)	Ctbs	ENSMUSG00000028189	Transcript	ENSMUST00000029840.4	protein_coding
3	146481182	rs217622595	C/G/A	C	C	C	A	C	C	A	C	3:146186937-146186937	A	missense_variant	MODERATE	tolerated(0.58)	Spata1	ENSMUSG00000028188	Transcript	ENSMUST00000029839.11	protein_coding
3	146521279	rs256326311	C/T	C	C	C	C	C	C	C	T	3:146227034-146227034	T	missense_variant	MODERATE	tolerated(0.12)	Rpf1	ENSMUSG00000028187	Transcript	ENSMUST00000029838.11	protein_coding
3	146582374	rs30455540	A/G	G	G	A	G	G	A	G	G	3:146288129-146288129	G	missense_variant	MODERATE	tolerated(1)	Dnase2b	ENSMUSG00000028185	Transcript	ENSMUST00000029836.9	protein_coding
3	146593420	rs13477475	T/C	C	T	T	C	C	T	C	T	3:146299175-146299175	C	missense_variant	MODERATE	tolerated(1)	Dnase2b	ENSMUSG00000028185	Transcript	ENSMUST00000029836.9	protein_coding
3	146612301	rs31208263	T/C	T	T	T	C	T	T	C	C	3:146318056-146318056	C	missense_variant	MODERATE	deleterious(0.01)	Uox	ENSMUSG00000028186	Transcript	ENSMUST00000121133.2	protein_coding
3	146612564	rs31209501	G/A	G	G	G	A	G	G	G	G	3:146318319-146318319	A	missense_variant	MODERATE	tolerated(0.42)	Uox	ENSMUSG00000028186	Transcript	ENSMUST00000029837.14	protein_coding
3	146627866	rs31214078	A/G	A	A	A	G	A	A	G	A	3:146333621-146333621	G	missense_variant	MODERATE	-	Uox	ENSMUSG00000028186	Transcript	ENSMUST00000121133.2	protein_coding
3	146648666	rs31214056	T/C	T	T	T	C	T	T	T	T	3:146354421-146354421	C	splice_donor_variant,non_coding_transcript_variant	HIGH	-	Gm16325	ENSMUSG00000085810	Transcript	ENSMUST00000154128.2	lncRNA
3	146650629	rs30566964	T/C	T	T	T	C	T	T	C	T	3:146356384-146356384	C	missense_variant	MODERATE	tolerated(0.57)	4930503B20Rik	ENSMUSG00000090202	Transcript	ENSMUST00000049703.6	protein_coding
3	146650805	rs31217658	G/A	G	G	G	A	G	G	A	G	3:146356560-146356560	A	missense_variant	MODERATE	deleterious(0.03)	4930503B20Rik	ENSMUSG00000090202	Transcript	ENSMUST00000049703.6	protein_coding
3	146651077	rs31217660	C/G	C	C	C	G	C	C	C	C	3:146356832-146356832	G	missense_variant	MODERATE	deleterious(0.03)	4930503B20Rik	ENSMUSG00000090202	Transcript	ENSMUST00000149825.2	protein_coding
3	146781309	rs31226474	T/C	T	T	T	C	T	T	C	T	3:146487064-146487064	C	missense_variant	MODERATE	tolerated_low_confidence(0.35)	Prkacb	ENSMUSG00000005034	Transcript	ENSMUST00000005164.12	protein_coding
3	146788834	rs579951686	C/T	C	C	C	T	C	C	C	C	3:146494589-146494589	T	start_lost	HIGH	-	Prkacb	ENSMUSG00000005034	Transcript	ENSMUST00000197616.2	protein_coding
3	146944162	rs229280292	C/T	C	C	C	T	C	C	C	C	3:146649917-146649917	T	missense_variant	MODERATE	tolerated(0.19)	Ttll7	ENSMUSG00000036745	Transcript	ENSMUST00000106134.4	protein_coding
3	146944183	rs249493906	G/A	G	G	G	A	G	G	A	G	3:146649938-146649938	A	missense_variant	MODERATE	tolerated(0.78)	Ttll7	ENSMUSG00000036745	Transcript	ENSMUST00000106134.4	protein_coding
3	148859537	rs30475583	A/C	A	C	A	A	A	C	C	A	3:148565173-148565173	C	missense_variant	MODERATE	deleterious_low_confidence(0)	Adgrl2	ENSMUSG00000028184	Transcript	ENSMUST00000106128.7	protein_coding
3	148890507	rs30465329	G/A	G	G	G	A	G	G	G	G	3:148596143-148596143	T	stop_gained	HIGH	-	Adgrl2	ENSMUSG00000028184	Transcript	ENSMUST00000106128.7	protein_coding
